# Ribo-Pop: Simple, cost-effective, and widely applicable ribosomal RNA depletion

**DOI:** 10.1101/2020.05.19.102293

**Authors:** Mary Kay Thompson, Maria Kiourlappou, Ilan Davis

## Abstract

The measurement of RNA abundance derived from massively parallel sequencing experiments is an essential technique. Methods that reduce ribosomal RNA levels are usually required prior to sequencing library construction because ribosomal RNA typically comprises the vast majority of a total RNA sample. For some experiments, ribosomal RNA depletion is favored over poly(A) selection because it offers a more inclusive representation of the transcriptome. However, methods to deplete ribosomal RNA are generally proprietary, complex, inefficient, applicable to only specific species, or compatible with only a narrow range of RNA input levels. Here, we describe Ribo-Pop (ribosomal RNA depletion for popular use), a simple workflow and antisense oligo design strategy that we demonstrate works over a wide input range and can be easily adapted to any organism with a sequenced genome. We provide a computational pipeline for probe selection, a streamlined 20-minute protocol, and ready-to-use oligo sequences for several organisms. We anticipate that our simple and generalizable “open source” design strategy would enable virtually any lab to pursue full transcriptome sequencing in their organism of interest with minimal time and resource investment.
