## Supplementary material for "Ribo-Pop: Simple, cost-effective, and widely applicable ribosomal RNA depletion": Table S1

probe_num	probe_name	mean_frac_remaining	std_frac_remaining	consensus_start	consensus_end	structure_start	structure_end	sequence	length	Tm	GC_content	hairpin_dG	homodimer_dG
1	B1	0.36539147455236815	0.03423137171889502	13	44	13	44	ATCTTTGAGACAAGCATATAACTACTGGCAGG	32	71.37008125761388	0.40625	0.0	-7.882726615924701
2	B2	0.6534509122811059	0.005777793049286988	226	257	226	257	AGAGTTCAACCAATATAACGATCTTGCGATCG	32	64.95304638820566	0.40625	-3.3643059695542035	-6.278377555039304
3	B3	0.4922445009597208	0.26405477273478606	273	304	273	304	TGAAAGATCTGTCGTCGGTACAAGACCATACG	32	70.9226708417434	0.46875	-1.018237646370504	-5.05299390865949
4	B4	0.38407349262383234	0.032093238500283526	342	368	342	368	CCGTTACCCGTTGCAACCATGGTAGTC	27	66.98738238316103	0.5555555555555556	0.5644703840815127	-7.928559847755503
5	B5	0.37637634778439527	0.01839874844592193	582	613	582	613	TTAATATACGCTATTGGAGCTGGAATTACCGC	32	67.89483800139668	0.40625	-1.0990676463704985	-4.480447969551096
6	B6	0.30332709362072086	0.0575201740309233	621	652	621	652	AGCACAAGTTCAACTACGAACGTTTTAACCGC	32	67.00398691843195	0.4375	-1.3346894695541995	-5.4447366159184964
7	B7	0.3548368921639809	0.014966425875744215	658	689	658	689	GTACTAACCACAATTGTAAGTTGTACTACCCG	32	65.98990634227344	0.40625	-0.26334696955109393	-7.448115786863898
8	B8	0.3471527832792501	0.009848549380171956	709	740	709	740	AATCACATATAAGAACTCCACCGGTAATACGC	32	70.6563240362102	0.40625	0.0	-6.89059661591849
9	B9	0.3183088529309477	0.001911516491745125	981	1008	981	1008	CGACGGTCCAAGAATTTCACCTCTCGCG	28	67.06568820323945	0.5714285714285714	0.0	-5.418807969557303
10	B10	0.3366202874238686	0.02055425203027306	1054	1083	1054	1083	GCCTTCGAACCTCTAACTTTCGTTCTTGAT	30	60.36474442480265	0.43333333333333335	-0.7814029695541976	-4.047736615918489
11	B11	0.41529788974536824	0.06261525449253566	1086	1117	1086	1117	TCGTTTATGGTTAGAACTAGGGCGGTATCTGA	32	67.47130685240937	0.4375	0.0	-3.632912969557299
12	B12	0.16874524417796796	0.00970895962879976	1353	1379	1353	1379	GAACTAAGAACGGCCATGCACCACCAC	27	80.20362139018413	0.5555555555555556	0.0	-5.691747969557299
13	B13	0.25547497780003897	0.014217376928143033	1382	1413	1382	1413	TCGTTATCGGAATTAACCAGACAAATCACTCC	32	66.27006460563261	0.40625	-0.1214473231868069	-2.248321615924717
14	B14	0.28112669030487686	0.009333127490559444	1454	1483	1454	1483	ATGAATGAAGGCTACATAAGCTTCAGCACC	30	73.71362847408498	0.43333333333333335	-1.290612646370504	-5.234785555026916
15	B15	0.1543066668423434	0.015605751081914561	1529	1557	1529	1557	TAATGGGACAAACCAACAGGTACGGCTCC	29	79.08799269277863	0.5172413793103449	-0.444552323186801	-3.109408646370499
16	B16	0.3303920768609491	0.14963763441391995	1797	1827	1797	1827	TGTGTACAAAGGGCAGGGACGTAATCAATGC	31	76.39894704241298	0.4838709677419355	-0.4300919695541961	-4.7140916159185
17	B17	0.21541276219217084	0.004278186650908207	1830	1861	1830	1861	ACTAAATAATTCAATCGGTAGTAGCGACGGGC	32	70.36720494632605	0.4375	-1.3225559695510964	-8.8766839086533
18	B18	0.22370431923099923	0.015034952390749355	1873	1899	1873	1899	ACACGCAAGGCGTCACAGTGATCACGT	27	73.61737119037603	0.5555555555555556	-2.0994309695541995	-7.542865262292107
19	B19	0.30973733440044365	0.013070069000977395	1902	1933	1902	1933	ATCAAGTTCGGTCAACTTTTGCGAAACAACCG	32	64.67359316617772	0.4375	-1.4815712927347995	-5.596605847761719
20	B20	0.4060567606692301	0.027999107939578084	1968	1995	1968	1995	TAATGATCCTTCCGCAGGTTCACCTACG	28	66.63867628245025	0.5	-0.8114723231899006	-5.230802555026894
21	B21	0.25892042751489114	0.019273680228391404	3	37	3	37	AGACAAGCATATAACTACTGGCAGGATCAACCAGA	35	79.43650619651213	0.42857142857142855	-1.5533879695541981	-8.190795555026897
22	B22	0.314574399906113	0.028940591029830303	267	301	267	301	AAGATCTGTCGTCGGTACAAGACCATACGATCTGC	35	73.89541136361889	0.4857142857142857	-1.018237646370504	-4.771609433225094
23	B23	0.3320690507919803	0.06098941445889978	372	404	372	404	TCTCAGGCTCCCTCTCCGGAATCGAACCCTGAT	33	78.73851758375581	0.5757575757575758	-0.18704232318680078	-7.914836847755519
24	B24	0.3264145713235503	0.020123077026092378	408	441	408	441	TACGCGCCTGCTGCCTTCCTTAGATGTGGTAGCC	34	78.10327986152713	0.5882352941176471	-1.5330892927379027	-6.510917969557297
25	B25	0.40242795044291774	0.05430625370455645	427	456	427	456	TGGGAGTGGGTAATTTACGCGCCTGCTGCC	30	77.74443182908037	0.6	-1.4861019695541982	-7.771812555026903
26	B26	0.28782499237983195	0.04751280780643734	486	512	486	512	ACAGGGCCTCGGATATGAGTCCTGTAT	27	73.72406819902942	0.5185185185185185	-2.9212402622858935	-6.534762847755512
27	B27	0.24750323624564186	0.007262876624592062	567	601	567	601	ATTGGAGCTGGAATTACCGCGGCTGCTGGCACCAG	35	82.53144540203878	0.6	-1.4674956159216017	-8.956377201400509
28	B28	0.2410842697867213	0.013947884747756751	788	821	788	821	ACCGGCCCACAATAACACTCGTTTAAGAGCACTA	34	74.32016847658791	0.47058823529411764	-0.5194651463704977	-5.770687969557294
29	B29	0.6539030337277203	0.04236783720664004	901	926	901	926	AAACCAATGAAAGCAGAACAGAGGTC	26	73.5875165762507	0.4230769230769231	0.0	-2.632337292737895
30	B30	0.2797645424141088	0.031891466685901045	1070	1104	1070	1104	GAACTAGGGCGGTATCTGATCGCCTTCGAACCTCT	35	76.71953080859002	0.5428571428571428	-2.8836629695541998	-9.483266201400504
31	D2	0.2973265710057747	0.015297568438618304	213	264	213	264	GTTATCTAGAGTTCAACCAATATAACGATCTTGCGATCGCTTGGTTTTAGCC	52	68.92542713964939	0.40384615384615385	-3.228390292737902	-12.676657140496522
32	D6	0.27345435535069346	0.01915583227180233	572	617	572	617	AACTTTAATATACGCTATTGGAGCTGGAATTACCGCGGCTGCTGGC	46	78.18355231742474	0.4782608695652174	-1.0990676463704985	-8.956377201400509
33	D13	0.3349517532414259	0.007987886136301805	1375	1426	1375	1426	ATTTGAGTCTCGTTCGTTATCGGAATTAACCAGACAAATCACTCCACGAACT	52	70.95147078890123	0.40384615384615385	-0.7872065854757966	-3.7836094332375216
34	D17	0.2274023840482601	0.01860716463439308	1782	1831	1782	1831	GCGGTGTGTACAAAGGGCAGGGACGTAATCAATGCGAGTTAATGACTCAC	50	81.51743026728171	0.5	-1.6725619695541973	-4.199613908659499
35	D19	0.24841094534224598	0.010749762798789714	1886	1937	1886	1937	AATAATCAAGTTCGGTCAACTTTTGCGAAACAACCGTAACACGCAAGGCGTC	52	74.44085923357618	0.4423076923076923	-3.4435865854727017	-5.863724786863895
