## Supplementary material for "Ribo-Pop: Simple, cost-effective, and widely applicable ribosomal RNA depletion": Table S2

### Sheet: yeast_params
targets
target	organism	ID	excluded_regions	target_subregions	file
18S	Scer	RDN18-1_rRNA	214-251,814-856
18S	Scer	RDN18-2_rRNA
18S	Spom	SPRRNA.42.1
18S	Spom	SPRRNA.43.1
18S	Spom	SPRRNA.44.1
18S	Spom	SPRRNA.45.1
18S	Spom	SPRRNA.46.1
25S	Scer	RDN25-1_rRNA	299-316,2765-2793
25S	Scer	RDN25-2_rRNA
25S	Spom	SPRRNA.47.1
25S	Spom	SPRRNA.48.1
25S	Spom	SPRRNA.49.1
params
target	min_probe_length	max_probe_length	min_Tm	max_Tm	Tm_quantile	number_probes	Tm_window_size	target_subregions_consensus	excluded_regions_consensus	min_hairpin_dG	min_dimer_dG	min_GC	max_GC
18S	26	35	72	1000	0.8	5	200			-3	-10	0.4	0.6
25S	26	35	72	1000	0.8	10	200			-3	-10	0.4	0.6
seqs_and_anns
organism	genome	cdna	ncrna	gtf
Scer	ftp://ftp.ensemblgenomes.org/pub/release-43/fungi/fasta/saccharomyces_cerevisiae/dna/Saccharomyces_cerevisiae.R64-1-1.dna.toplevel.fa.gz	ftp://ftp.ensemblgenomes.org/pub/release-43/fungi/fasta/saccharomyces_cerevisiae/cdna/Saccharomyces_cerevisiae.R64-1-1.cdna.all.fa.gz	ftp://ftp.ensemblgenomes.org/pub/release-43/fungi/fasta/saccharomyces_cerevisiae/ncrna/Saccharomyces_cerevisiae.R64-1-1.ncrna.fa.gz	ftp://ftp.ensemblgenomes.org/pub/release-43/fungi/gtf/saccharomyces_cerevisiae/Saccharomyces_cerevisiae.R64-1-1.43.gtf.gz
Spom	ftp://ftp.ensemblgenomes.org/pub/release-43/fungi/fasta/schizosaccharomyces_pombe/dna/Schizosaccharomyces_pombe.ASM294v2.dna.toplevel.fa.gz	ftp://ftp.ensemblgenomes.org/pub/release-43/fungi/fasta/schizosaccharomyces_pombe/cdna/Schizosaccharomyces_pombe.ASM294v2.cdna.all.fa.gz	ftp://ftp.ensemblgenomes.org/pub/release-43/fungi/fasta/schizosaccharomyces_pombe/ncrna/Schizosaccharomyces_pombe.ASM294v2.ncrna.fa.gz	ftp://ftp.ensemblgenomes.org/pub/release-43/fungi/gtf/schizosaccharomyces_pombe/Schizosaccharomyces_pombe.ASM294v2.43.gtf.gz

### Sheet: mammal_params
targets
target	organism	ID	excluded_regions	target_subregions	file
18S	Hsap	NR_145820.1	224-297,873-912		mammal_200504/rRNA_seqs/rRNA_hsap.fasta
18S	Hsap	NR_003286.4			mammal_200504/rRNA_seqs/rRNA_hsap.fasta
18S	Hsap	NR_146146.1			mammal_200504/rRNA_seqs/rRNA_hsap.fasta
18S	Hsap	NR_146152.1			mammal_200504/rRNA_seqs/rRNA_hsap.fasta
18S	Hsap	NR_146119.1			mammal_200504/rRNA_seqs/rRNA_hsap.fasta
28S	Hsap	NR_145822.1	310-327,4339-4367	1-5066	mammal_200504/rRNA_seqs/rRNA_hsap.fasta
28S	Hsap	NR_003287.4			mammal_200504/rRNA_seqs/rRNA_hsap.fasta
28S	Hsap	NR_146154.1			mammal_200504/rRNA_seqs/rRNA_hsap.fasta
28S	Hsap	NR_146148.1			mammal_200504/rRNA_seqs/rRNA_hsap.fasta
28S	Hsap	NR_146118.1			mammal_200504/rRNA_seqs/rRNA_hsap.fasta
18S	Mmus	NR_003278.3			mammal_200504/rRNA_seqs/rRNA_mmus.fasta
28S	Mmus	NR_003279.1			mammal_200504/rRNA_seqs/rRNA_mmus.fasta
params
target	min_probe_length	max_probe_length	min_Tm	max_Tm	Tm_quantile	number_probes	Tm_window_size	target_subregions_consensus	excluded_regions_consensus	min_hairpin_dG	min_dimer_dG	min_GC	max_GC
18S	29	35	72	1000	0.8	5	200			-3	-10	0.4	0.6
28S	29	35	72	1000	0.8	10	200			-3	-10	0.4	0.6
seqs_and_anns
organism	genome	cdna	ncrna	gtf
Hsap	ftp://ftp.ensembl.org/pub/release-99/fasta/homo_sapiens/dna/Homo_sapiens.GRCh38.dna.toplevel.fa.gz	ftp://ftp.ensembl.org/pub/release-99/fasta/homo_sapiens/cdna/Homo_sapiens.GRCh38.cdna.all.fa.gz	ftp://ftp.ensembl.org/pub/release-99/fasta/homo_sapiens/ncrna/Homo_sapiens.GRCh38.ncrna.fa.gz	ftp://ftp.ensembl.org/pub/release-99/gtf/homo_sapiens/Homo_sapiens.GRCh38.99.gtf.gz
Mmus	ftp://ftp.ensembl.org/pub/release-99/fasta/mus_musculus/dna/Mus_musculus.GRCm38.dna.toplevel.fa.gz	ftp://ftp.ensembl.org/pub/release-99/fasta/mus_musculus/cdna/Mus_musculus.GRCm38.cdna.all.fa.gz	ftp://ftp.ensembl.org/pub/release-99/fasta/mus_musculus/ncrna/Mus_musculus.GRCm38.ncrna.fa.gz	ftp://ftp.ensembl.org/pub/release-99/gtf/mus_musculus/Mus_musculus.GRCm38.99.gtf.gz
Note: The rRNA transcripts for human are not contained in the Ensembl annotations. Therefore, we downloaded them from https://www.ncbi.nlm.nih.gov/
The following search terms were used to collect rRNA records and the accession numbers listed above in the 'targets' section were used.
biomol_rrna[PROP] AND "Homo sapiens"[porgn:__txid9606]
biomol_rrna[PROP] AND "Mus musculus"[porgn:__txid10090]

### Sheet: Dmel_params
targets
target	organism	ID	excluded_regions	target_subregions
18S	Dmel	FBtr0346874	212-258,900-942
18S	Dmel	FBtr0346878
18S	Dmel	FBtr0346882
28S	Dmel	FBtr0346876
28S	Dmel	FBtr0346885	317-334,3298-3326	1-1716,1962-3970
params
target	min_probe_length	max_probe_length	min_Tm	max_Tm	Tm_quantile	number_probes	Tm_window_size	target_subregions_consensus	excluded_regions_consensus	min_hairpin_dG	min_dimer_dG	min_GC	max_GC
18S	26	35	70	1000	0.6	5	200			-3	-10	0.4	0.6
28S	26	35	70	1000	0.6	10	200			-3	-10	0.4	0.6
seqs_and_anns
organism	genome	cdna	ncrna	gtf
Dmel	ftp://ftp.ensembl.org/pub/release-99/fasta/drosophila_melanogaster/dna/Drosophila_melanogaster.BDGP6.28.dna.toplevel.fa.gz	ftp://ftp.ensembl.org/pub/release-99/fasta/drosophila_melanogaster/cdna/Drosophila_melanogaster.BDGP6.28.cdna.all.fa.gz	ftp://ftp.ensembl.org/pub/release-99/fasta/drosophila_melanogaster/ncrna/Drosophila_melanogaster.BDGP6.28.ncrna.fa.gz	ftp://ftp.ensembl.org/pub/release-99/gtf/drosophila_melanogaster/Drosophila_melanogaster.BDGP6.28.99.gtf.gz

### Sheet: yeast_probes
probe_num	sequence	target_name	target_start	target_end	length	unique_id	Tm	GC_content	A_content	C_content	rolling_Tm_quantile_co	hairpin_dG	homodimer_dG	dimer_dG	dimer_partner	GC_content_rule	A_composition_rule	C_composition_rule	4xA_stack_rule	4xC_stack_rule	earlyCs_rule	any5_rule
1	GAGACAAGCATATGACTACTGGCAGGATCAACCAG	18S	4	38	35	18S_16338	81.33	0.49	0.37	0.23	76.98	-1.8	-7.88	-7.88	18S_16338	FALSE	TRUE	FALSE	FALSE	FALSE	FALSE	FALSE
2	TCTCAGGCTCCCTCTCCGGAATCGAACCCT	18S	374	403	30	18S_7643	77.84	0.6	0.17	0.43	73.16	-0.19	-6.13	-6.14	18S_16896	FALSE	FALSE	TRUE	FALSE	FALSE	TRUE	FALSE
3	TTGGAGCTGGAATTACCGCGGCTGCTGGCACCAGA	18S	562	596	35	18S_16896	83.64	0.6	0.2	0.26	76.72	-1.47	-9.45	-9.45	18S_16896	FALSE	FALSE	FALSE	FALSE	FALSE	FALSE	FALSE
4	ACTCCACCAACTAAGAACGGCCATGCACCACCACC	18S	1283	1317	35	18S_17617	86.33	0.57	0.34	0.46	78.91	0	-5.69	-5.69	18S_17617	FALSE	TRUE	TRUE	FALSE	FALSE	TRUE	FALSE
5	GCAGGTTCACCTACGGAAACCTTGTTACGACT	18S	1800	1831	32	18S_12698	72.44	0.5	0.25	0.28	69.14	-0.71	-4.53	-5.86	18S_7643	FALSE	FALSE	TRUE	FALSE	FALSE	FALSE	FALSE
6	AGAGCTGCATTCCCAAACAACTCGACTCT	25S	274	302	29	25S_10716	73.46	0.48	0.31	0.34	70.45	0.25	-5.05	-7.06	18S_16896	FALSE	TRUE	TRUE	FALSE	FALSE	FALSE	FALSE
7	AGACTCCTTGGTCCGTGTTTCAAGACGGGC	25S	660	689	30	25S_14581	72.61	0.57	0.17	0.27	69.98	-2.91	-7.93	-7.93	25S_14581	FALSE	FALSE	FALSE	FALSE	FALSE	FALSE	FALSE
8	GAGGGAAACTTCGGCAGGAACCAGCTACTAGATGG	25S	959	993	35	25S_32260	83.32	0.54	0.31	0.2	80.15	-1.88	-6.69	-8.37	18S_16896	FALSE	TRUE	TRUE	FALSE	FALSE	FALSE	FALSE
9	ACACTCCTTAGCGGATTCCGACTTCCATGGCCACC	25S	1265	1299	35	25S_32566	77.45	0.57	0.2	0.4	71.73	-1.11	-9.68	-9.68	25S_32566	FALSE	FALSE	TRUE	FALSE	FALSE	TRUE	FALSE
10	ACTAGAGGCTGTTCACCTTGGAGACCTGCTGCGG	25S	1900	1933	34	25S_29727	82.31	0.59	0.18	0.26	77.79	-0.18	-4.57	-9.27	18S_17617	FALSE	FALSE	FALSE	FALSE	FALSE	FALSE	FALSE
11	TGACATTCAGAGCACTGGGCAGAAATCACATTGC	25S	2276	2309	34	25S_30103	76.6	0.47	0.32	0.24	71.93	-0.7	-5.8	-6.86	18S_16896	FALSE	TRUE	FALSE	FALSE	FALSE	FALSE	FALSE
12	GCTAGATAGTAGATAGGGACAGTGGGAATCTC	25S	2419	2450	32	25S_23295	77.06	0.47	0.31	0.12	72.35	0	-4.08	-7.8	25S_32566	FALSE	TRUE	TRUE	FALSE	FALSE	FALSE	FALSE
13	TAACAGATGTGCCGCCCCAGCCAAACTCCCCACCT	25S	2705	2739	35	25S_34006	85.03	0.6	0.26	0.46	80.03	0.05	-2.81	-9.21	18S_16896	FALSE	FALSE	TRUE	FALSE	FALSE	TRUE	FALSE
14	ACCTGTCTCACGACGGTCTAAACCCAGCTCAC	25S	3047	3078	32	25S_23923	78.72	0.56	0.25	0.41	73.45	-0.84	-4.9	-9.88	18S_16896	FALSE	FALSE	TRUE	FALSE	FALSE	FALSE	FALSE
15	TCAGCAGATCGTAACAACAAGGCTACTCTACTGC	25S	3448	3481	34	25S_31275	77.52	0.47	0.32	0.29	73.55	-0.42	-5.08	-8.15	18S_12698	FALSE	TRUE	TRUE	FALSE	FALSE	FALSE	FALSE

### Sheet: mammal_probes
probe_num	sequence	target_name	target_start	target_end	length	unique_id	Tm	GC_content	A_content	C_content	rolling_Tm_quantile_co	hairpin_dG	homodimer_dG	dimer_dG	dimer_partner	GC_content_rule	A_composition_rule	C_composition_rule	4xA_stack_rule	4xC_stack_rule	earlyCs_rule	any5_rule
1	TCCAAGTAGGAGAGGAGCGAGCGACCAAAGGAACC	18S	114	148	35	18S_11168	86.88	0.57	0.37	0.23	80.76	-0.49	-4.17	-9.44	28S_22487	FALSE	TRUE	FALSE	FALSE	FALSE	FALSE	FALSE
2	GCACCAGACTTGCCCTCCAATGGATCCTC	18S	589	617	29	18S_588	77.84	0.59	0.21	0.41	77.29	-0.17	-6.84	-9.93	28S_22487	FALSE	FALSE	TRUE	FALSE	FALSE	FALSE	FALSE
3	TGCGCCGGTCCAAGAATTTCACCTCTAGCGGC	18S	952	983	32	18S_6483	76.07	0.59	0.19	0.34	71.15	0.14	-6.96	-8.89	18S_11168	FALSE	FALSE	TRUE	FALSE	FALSE	FALSE	FALSE
4	GGCTGAACGCCACTTGTCCCTCTAAGAAGTTGGGG	18S	1437	1471	35	18S_12491	79.53	0.57	0.2	0.26	73.53	-1.88	-3.53	-9.9	28S_3882	FALSE	FALSE	FALSE	FALSE	FALSE	TRUE	FALSE
5	GCAGGTTCACCTACGGAAACCTTGTTACGACT	18S	1828	1859	32	18S_7359	72.44	0.5	0.25	0.28	68.76	-0.71	-4.53	-7.99	28S_34926	FALSE	FALSE	TRUE	FALSE	FALSE	FALSE	FALSE
6	AATTCAGCGGGTCGCCACGTCTGATCTGAGGTCGC	28S	2	36	35	28S_30658	77	0.6	0.17	0.29	72.65	-1.46	-8.22	-9.83	28S_7923	FALSE	FALSE	TRUE	FALSE	FALSE	FALSE	FALSE
7	TTGGTCCGTGTTTCAAGACGGGTCGGGTGGGTAGC	28S	1316	1350	35	28S_31972	75.76	0.6	0.11	0.17	73.29	-2.65	-7.93	-11.06	28Sr_1	FALSE	FALSE	TRUE	FALSE	FALSE	FALSE	FALSE
8	AAAGTGGCCCACTAGGCACTCGCATTCCACGC	28S	1847	1878	32	28S_17179	80.19	0.59	0.25	0.38	73.04	-2.85	-8.14	-8.14	28S_17179	FALSE	FALSE	TRUE	FALSE	FALSE	TRUE	FALSE
9	GACGCTCCAGCGCCATCCATTTTCAGGGCTAGT	28S	2046	2078	33	28S_22487	74.48	0.58	0.18	0.33	73.41	-2.63	-7.76	-9.93	18S_588	FALSE	FALSE	TRUE	FALSE	FALSE	TRUE	FALSE
10	GCCCATCTCTCAGGACCGACTGACCCATGT	28S	2445	2474	30	28S_7556	79.87	0.6	0.2	0.4	75.58	-0.66	-3.07	-9.28	28S_3882	FALSE	FALSE	TRUE	FALSE	FALSE	TRUE	FALSE
11	GCCAGAGGCTGTTCACCTTGGAGACCTGCT	28S	2812	2841	30	28S_7923	80.96	0.6	0.17	0.3	78.34	-0.83	-3.26	-9.83	28S_30658	FALSE	FALSE	TRUE	FALSE	FALSE	FALSE	FALSE
12	GCACTGGGCAGAAATCACATCGCGTCAACACCCGC	28S	3723	3757	35	28S_34379	81.75	0.6	0.29	0.37	74.13	-1.21	-6.09	-8.63	28S_30658	FALSE	TRUE	TRUE	FALSE	FALSE	FALSE	FALSE
13	TCGCTGGATAGTAGGTAGGGACAGTGGGA	28S	3883	3911	29	28S_3882	79.61	0.55	0.24	0.1	74.3	-0.02	-3.89	-9.9	18S_12491	FALSE	FALSE	TRUE	FALSE	FALSE	FALSE	FALSE
14	TCCTCCCTGAGCTCGCCTTAGGACACCTGCGTTAC	28S	4270	4304	35	28S_34926	79.95	0.6	0.14	0.4	74.36	-1.28	-6.23	-7.99	18S_7359	FALSE	FALSE	TRUE	FALSE	FALSE	TRUE	FALSE
15	TCCTCTCGTACTGAGCAGGATTACCATGGCAAC	28S	4631	4663	33	28S_25072	76.77	0.52	0.24	0.3	75.61	-0.75	-7.12	-9.13	18S_11168	FALSE	FALSE	TRUE	FALSE	FALSE	TRUE	FALSE
16	GCGGACTGCGCGGACCCCACCCGTTTACCTCTTAA	28S	424	458	35	28Sr_1	78.6	0.63	0.17	0.4	69.11	-1.14	-9.33	-11.06	28S_31972	FALSE	FALSE	TRUE	FALSE	FALSE	FALSE	FALSE
Note: Probe 16 was added after running the pipeline with the GC range extended because this region of the 28S is very GC rich. We also relaxed the min heterodimer cutoff to include it.

### Sheet: Dmel_probes
probe_num	sequence	target_name	target_start	target_end	length	unique_id	Tm	GC_content	A_content	C_content	rolling_Tm_quantile_co	hairpin_dG	homodimer_dG	dimer_dG	dimer_partner	GC_content_rule	A_composition_rule	C_composition_rule	4xA_stack_rule	4xC_stack_rule	earlyCs_rule	any5_rule
1	AGACAAGCATATAACTACTGGCAGGATCAACCAGA	18S	3	37	35	18S_1	79.44	0.43	0.43	0.23	73.3	-1.55	-8.19	-8.19	18S_1	FALSE	TRUE	FALSE	FALSE	FALSE	FALSE	FALSE
2	TACGCGCCTGCTGCCTTCCTTAGATGTGGTAGCC	18S	408	441	34	18S_2	78.1	0.59	0.12	0.32	71.18	-1.53	-6.51	-7.97	28S_9	FALSE	FALSE	TRUE	FALSE	FALSE	TRUE	FALSE
3	ACCGGCCCACAATAACACTCGTTTAAGAGCACTA	18S	788	821	34	18S_3	74.32	0.47	0.35	0.32	69.06	-0.52	-5.77	-7.67	28S_12	FALSE	TRUE	TRUE	FALSE	FALSE	TRUE	FALSE
4	GAACTAAGAACGGCCATGCACCACCAC	18S	1353	1379	27	18S_4	80.2	0.56	0.37	0.37	71.96	0	-5.69	-6.41	28S_15	FALSE	TRUE	TRUE	FALSE	FALSE	FALSE	FALSE
5	ACACGCAAGGCGTCACAGTGATCACGT	18S	1873	1899	27	18S_5	73.62	0.56	0.3	0.3	73.03	-2.1	-7.54	-7.54	18S_5	FALSE	TRUE	TRUE	FALSE	FALSE	FALSE	FALSE
6	GCCATATAGACAAAGTGACTTAGTGCTGAACTGT	28S	111	144	34	28S_6	73.12	0.41	0.32	0.18	67.94	-0.35	-4.58	-6.49	18S_3	FALSE	TRUE	TRUE	FALSE	FALSE	FALSE	FALSE
7	AGGTTCATCGGGCTTAACCTCTAAGCAGT	28S	427	455	29	28S_7	70.29	0.48	0.24	0.24	64.92	-1.14	-5.48	-6.04	28S_15	FALSE	FALSE	FALSE	FALSE	FALSE	FALSE	FALSE
8	GGGTCCCGAAGGTATCCTGAATCTTTCGC	28S	760	788	29	28S_8	70.08	0.55	0.17	0.28	66.3	-0.77	-3.85	-8.59	28S_11	FALSE	FALSE	FALSE	FALSE	FALSE	FALSE	FALSE
9	AACTTCGGAAGGAACCAGCTACTAGATGGT	28S	1129	1158	30	28S_9	76.11	0.47	0.33	0.2	67.11	-2.65	-7.21	-7.97	18S_2	FALSE	TRUE	TRUE	FALSE	FALSE	FALSE	FALSE
10	AGCGGATTTCGACTTCCATGATCACCGTCCTGCTG	28S	1443	1477	35	28S_10	72.18	0.54	0.17	0.31	67.06	-0.39	-4.38	-7.08	18S_5	FALSE	FALSE	TRUE	FALSE	FALSE	FALSE	FALSE
11	GCCCATCTACCATATCTCTCTGCGAAAGACTTCC	28S	2028	2061	34	28S_11	73.54	0.5	0.24	0.38	68	0	-3.36	-8.59	28S_8	FALSE	FALSE	TRUE	FALSE	FALSE	TRUE	FALSE
12	ACACCCGCTAGGGCCATCACAATGCT	28S	2531	2556	26	28S_12	78.7	0.58	0.27	0.38	71.93	-2.07	-6.24	-7.67	18S_3	FALSE	FALSE	TRUE	FALSE	FALSE	TRUE	FALSE
13	AGAGATGTACCGCCCCAGTCAAACTCCCTAC	28S	3139	3169	31	28S_13	78.86	0.55	0.29	0.39	69.07	0	-3.15	-6.63	28S_10	FALSE	TRUE	TRUE	FALSE	FALSE	TRUE	FALSE
14	TCTCGTACTACGCAGGAATGCTGTCGCAACAAC	28S	3536	3568	33	28S_14	75.92	0.52	0.27	0.3	71.53	-1.51	-5.03	-6.83	28S_11	FALSE	FALSE	TRUE	FALSE	FALSE	FALSE	FALSE
15	GCAAAGGATAAGCTTCAGTGGATCGCAGTATGGC	28S	3928	3961	34	28S_15	76.26	0.5	0.29	0.18	72.35	-0.02	-5.9	-8.32	28S_11	FALSE	TRUE	TRUE	FALSE	FALSE	FALSE	FALSE
Note: These probes were screened with the parameters listed, but they were then manually selected to be spaced evenly along the targets. The current version of the probe design pipeline has automated probe choice and may select different probes.
