## Supplementary material for "Ribo-Pop: Simple, cost-effective, and widely applicable ribosomal RNA depletion": Table S3

### Sheet: Sheet1
QPCR oligos
oligo name	sequence
OMT24_18S_RTF	TAGACCGAGAGGTCCGGGTA
OMT25_18S_RTR	CAAAGGGCAGGGACGTAATCAA
OMT28_28SL_RTF	CCTGATGGAAGACCGAAACAGT
OMT29_28SL_RTR	CTGAGGGAAACTTCGGAAGGAA
OMT30_28SR_RTF	GAGTTTGACTGGGGCGGTAC
OMT31_28SR_RTR	GCTTTTGCTGTCCCTGTGTGTA
OMT34_Act5C_RTF	CCCCATTGAGCACGGTATCG
OMT35_Act5C_RTR	CACGCAGCTCATTGTAGAAGGT
SOFTWARE VERSIONS
RNA-seq pipeline
Bbmap	38.73
Bedtools	2.29.2
Bioconductor-deseq2	1.26.0
Bioconductor-rhdf5	2.30.0
Bioconductor-tximport	1.14.0
Biopython	1.76
Cutadapt	2.5
Gffutils	0.10.1
Kallisto	0.46.2
Multiqc	1.7
Pandas	0.25.3
Pigz	2.3.4
Python	3.7.6
R	3.6.2
Rseqc	3.0
Samtools	1.10
Snakemake	5.8.1
Star	2.5.3a
Probe design pipeline
Biopython	1.76
Blast	2.9.0
Gffutils	0.10.1
Htseq	0.12.4
Mafft	7.464
Matplotlib	3.2.1
Numpy	1.18.1
Pandas	1.0.3
Primer3-py	0.6.0
Python	3.7.6
Scipy	1.4.1
Snakemake	5.15.0
Tantan	13
Figure construction and downstream analyses
Biopython	1.76
Bowtie2	2.3.5.1
Gffutils	0.10.1
Jupyterlab	2.0.1
Matplotlib	3.2.0
Numpy	1.18.1
Pandas	1.0.2
Python	3.7.6
Scipy	1.4.1
Seaborn	0.10.0
